# Genomic and phenotypic evolution of nematode-infecting microsporidia

**DOI:** 10.1101/2022.08.28.505597

**Authors:** Lina Wadi, Hala Tamim El Jarkass, Tuan D. Tran, Nizar Islah, Robert J. Luallen, Aaron W. Reinke

**Author notes:** These authors contributed equally (Hala Tamim El Jarkass, Tuan D. Tran).

## Abstract

Microsporidia are a large phylum of intracellular parasites that can infect most types of animals. Species in the *Nematocida* genus can infect nematodes including *Caenorhabditis elegans*, which has become an important model to study mechanisms of microsporidia infection. To understand the genomic properties and evolution of nematode-infecting microsporidia, we sequenced the genomes of nine species of microsporidia, including two genera, *Enteropsectra* and *Pancytospora,* without any previously sequenced genomes. Core cellular processes, including metabolic pathways, are mostly conserved across genera of nematode-infecting microsporidia. Each species encodes unique proteins belonging to large gene families that are likely used to interact with host cells. Most strikingly, we observed one such family, NemLGF1, is present in both *Nematocida* and *Pancytospora* species, suggesting horizontal gene transfer between species from different genera. To understand how *Nematocida* phenotypic traits evolved, we measured the host range, tissue specificity, spore size, and polar tube length of several species in the genus. Our phylogenetic analysis shows that *Nematocida* is composed of two groups of species with distinct traits and that species with longer polar tubes infect multiple tissues. Together, our work details both genomic and trait evolution between related microsporidia species and provides a useful resource for further understanding microsporidia evolution and infection mechanisms.

**Author Summary:** Microsporidia are microbial parasites that can infect many animals. Nematodes have become a useful system to study microsporidia as these animals are commonly infected by microsporidia and these infections can be easily studied in a laboratory environment. To better understand how microsporidia evolve and change their properties as they infect different hosts, we sequenced the genomes of nine microsporidia species which infect nematodes. We found that metabolic pathways were mostly conserved between different clades of these species. Surprisingly, we found a family of proteins predicted to facilitate host interactions that is present in two distinct genera, suggesting that these genes were transferred between microsporidia species. We also determined the hosts and tissues that these microsporidia can infect as well as morphological properties of the microsporidia. We show that these properties are quite variable in related microsporidia species. Our results provide insight into the evolution of microsporidia and also provide a resource for studying microsporidia infections in nematodes.
