## Supplemental table and data files for "Genomic and phenotypic evolution of nematode-infecting microsporidia": Data S1_012423_final.xlsx

### Sheet: Figure 6B
Figure 6B
	Replicate 1												Replicate 2
			N. botruosus		N. cider		N. parisi		N. ausubeli							N. botruosus		N. cider		N. parisi		N. ausubeli
			Infected	Total	Infected	Total	Infected	Total	Infected	Total						Infected	Total	Infected	Total	Infected	Total	Infected	Total
		C. elegans	0	147	160	178	183	183	105	109					C. elegans	0	207	169	208	203	209	249	251
		C. briggsae	1	143	135	169	225	226	166	177					C. briggsae	0	162	130	189	198	202	91	98
		C. nigoni	0	73	11	40	0	31	2	40					C. nigoni	0	23	11	33	0	29	0	57
		C. remanei	1	115	19	138	0	124	0	95					C. remanei	0	99	13	64	0	111	0	108
		C. topicalis	0	55	46	199	8	200	12	54					C. topicalis	0	264	81	268	7	272	51	154
		O. tipulae	0	132	46	173	0	166	0	165					O. tipulae	0	286	40	284	0	342	3	343
		P. sp. 2	113	140	12	114	0	106	0	132					P. sp. 2	144	183	8	189	0	331	0	257

### Sheet: Figure 6D
Figure 6D		Replicate 1								Replicate 2
		worms	3dpi							worms	3dpi
			N. ferruginous			N. cider					N. ferruginous			N. cider
			intestine	muscle	hypodermis	intestine	muscle	hypodermis			intestine	muscle	hypodermis	intestine	muscle	hypodermis
		1	0	1	1	0	1	1		1	0	1	1	0	1	1
		2	0	1	1	0	1	1		2	0	1	0	1	1	1
		3	0	1	1	1	0	1		3	0	1	1	0	0	0
		4	0	1	1	0	0	0		4	0	1	0	0	0	1
		5	0	0	1	1	0	1		5	0	1	1	0	1	1
		6	0	0	1	0	1	1		6	0	1	1	0	1	1
		7	0	1	1	0	1	1		7	0	1	1	0	1	0
		8	0	1	1	0	1	1		8	0	1	1	0	1	1
		9	0	1	1	0	1	1		9	0	0	1	0	0	1
		10	0	1	1	0	0	1		10	0	1	1	0	1	0
		11	0	0	1	0	1	1		11	0	0	1	0	0	1
		12	0	0	1	1	0	1		12	0	0	1	0	1	0
		13	0	1	1	0	1	1		13	0	0	1	0	1	1
		14	0	1	0	1	1	0		14	0	1	1	0	1	1
		15	0	0	0	0	1	1		15	0	1	0	0	0	0
		16	0	0	1	0	1	1		16	0	1	1	0	1	0
		17	0	1	1	1	1	1		17	0	1	0	0	1	1
		18	0	1	1	0	1	1		18	0	1	1	0	1	1
		19	0	0	1	0	1	0		19	0	1	1	0	1	1
		20	0	1	1	0	0	1		20	0	1	1	1	1	0
		21	0	0	1	1	1	0		21	0	1	1	1	1	0
		22	0	1	1	0	1	1		22	0	1	1	0	1	0
		23	0	1	1	0	1	0		23	0	1	1	0	0	0
		24	0	1	1	1	0	0		24	0	1	1	0	1	1
		25	0	1	1	1	1	1		25	0	1	1	0	1	0
		26	0	1	1	0	1	1		26	0	1	1	0	1	1
		27	0	1	1	1	1	0		27	0	1	1	0	1	1
		28	0	0	1	0	1	1		28	0	1	1	0	1	1
		29	0	1	1	1	1	1		29	0	0	1	0	1	0
		30	0	1	0	1	1	1		30	0	1	1	0	1	1
			0	21	27	11	23	23			0	25	26	3	24	18
		percentage	0	70	90	36.7	76.7	76.7		percentage	0	83.3	86.7	10	80	60

### Sheet: Figure 6F
Figure 6F
		N. cider	N. ferruginous	N. major	N. parisii	N. ausubeli	N. minor	N. botruosus	N. homosporous
		10.195	5.786	3.234	1.962	5.244	3.877	2.671	4.071
		8.499	3.976	2.157	5.373	5.394	3.032	1.799	4.158
		8.161	3.538	3.139	2.377	2.912	3.041	2.18	4.788
		9.677	3.8	3.5	1.72	5.64	3.36	2.281	4.57
		10.833	5.859	3.423	3.531	4.744	4.826	2.77	4.222
		10.617	4.455	3.675	3.757	6.203	3.025	1.996	6.201
		9.299	6.082	4.495	3.384	6.509	3.956	1.718	8.517
		5.221	6.865	4.63	4.097	1.737	3.185	1.909	4.053
		5.888	5.293	2.413	3.478	2.869	3.831	3.441	3.218
		6.175	9.004	3.664	4.396	6.83	3.513	2.863	7.405
		8.75	7.151	3.83	1.954	6.028	4.685	3.32	7.755
		6.477	7.89	2.536	2.801	4.72	3.911	1.992	8.054
		7.395	6.483	4.228	2.996	6.115	4.243	2.475	6.045
		7.15	6.501	2.297	3.723	5.544	3.2	1.225	2.457
		9.052	7.27	3.643	4.709	3.812	3.642	2.336	3.757
		13.267	3.344	4.588	2.116	4.341	3.43	2.257	7.796
		7.773	7.458	5.56	2.865	3.91	4.364	2.131	3.674
		7.498	3.244	4.902	2.994	1.394	3.837	1.882	5.764
		8.876	6.822	5.361	3.054	4.75	2.815	1.857	4.655
		7.937	7.674	2.95	3.455	4.075	1.822	4.222	4.422
		8.213	5.674	6.397	3.363	1.8	1.907	2.759	3.477
		9.798	3.043	3.1	4.468	2.77	4.074	2.5	5.091
		7.628	8.14	4.641	3.71	4.18	4.053	2.037	3.846
		11.839	3.232	2.35	4.615	5.276	4.136	1.333	3.036
		9.744	7.677	1.951	2.405	2.655	3.646	3.507	1.974
		13.301	4.804	3.261	3.269	5.285	4.952	1.523	9.938
		8.452	4.284	2.501		3.18	3.764	1.569	4.092
		4.161	5.79	4.063		2.366	3.372	1.817	4.997
		9.547	7.401	2.381		3.722	3.837	1.275	2.834
		9.91	3.718	5.823		3.663	4.25	2.124	3.447
		5.709	5.878	3.789		4.834	3.462	1.8	3.136
		6.557	7.151	2.078		4.347	4.723	3.287	7.473
		7.445	5.536	2.43		4.446	3.388	1.733	6.266
		8.066	4.909	4		4.786	5.403	1.006	7.445
		6.422	5.997	3.134		3.977	4.112	2.972	8.188
		7.666	7.346	3.689		4.681	3.028	2.796	4.918
		7.315	6.112	2.678		4.375		2.143	3.301
		8.198	3.553	4.023		5.198		2.975	4.39
		8.428	12.634	2.866		6.12		2.95	6.301
		6.342	8.08	1.943		4.876		3.142	5.281
		6.05	12.519			5.545		1.86
			5.822			4.055
			7.979
			6.821
			6.08

### Sheet: Figure 7
	Figure 7	Polar tube lengths
		N. cider			N. ironsii			N. ferruginous			N. botruosus
		Length	Width		Length	Width		Length	Width		Length	Width
		2.375	0.656		1.493	0.728		1.644	0.65		1.226	0.841
		2.454	0.693		2.232	0.7		1.824	0.693		1.45	0.706
		2.132	0.649		2.132	0.676		1.784	0.64		1.446	0.769
		2.409	0.737		2.341	0.664		1.713	0.631		1.379	0.693
		2.144	0.697		2.464	0.799		1.527	0.594		1.615	0.754
		2.186	0.793		2.186	0.852		1.374	0.64		1.547	0.765
		2.292	0.602		2.311	0.735		2.073	0.65		1.642	0.727
		2.448	0.66		2.272	0.772		1.767	0.544		1.621	0.802
		2.671	0.731		2.287	0.731		1.687	0.625		1.719	0.846
		2.357	0.693		2.143	0.653		1.691	0.66		1.57	0.693
		2.388	0.698		2.568	0.579		1.699	0.581		1.423	0.693
		2.364	0.601		2.261	0.612		1.699	0.425		1.268	0.859
		2.623	0.638		2.212	0.688		1.686	0.502		1.419	0.803
		2.332	0.763		2.267	0.653		1.741	0.58		1.454	0.829
		2.301	0.645		2.199	0.615		1.715	0.653		1.586	0.8
		2.262	0.667		2.341	0.693		1.811	0.656		1.273	0.668
		2.432	0.626		2.206	0.606		1.738	0.636		1.5	0.754
		2.342	0.737		2.416	0.615		1.631	0.602		1.417	0.817
		2.462	0.56		2.234	0.625		2.071	0.52		1.521	0.828
		2.388	0.548		2.127	0.7		1.871	0.591		1.366	0.692
		2.46	0.79		2.234	0.676		2.116	0.624		1.671	0.816
		2.442	0.593		2.654	0.684		1.71	0.593		1.439	0.7
		2.117	0.676		1.928	0.688		1.764	0.601		1.454	0.754
		2.333	0.624		2.147	0.7		1.559	0.559		1.569	0.742
		2.357	0.676		1.963	0.857		1.72	0.56		1.579	0.785
		2.494	0.664		2.358	0.697		1.538	0.504		1.461	0.747
		2.343	0.64		2.403	0.703		1.869	0.68		1.668	0.74
		2.575	0.625		2.482	0.765		1.581	0.626		1.627	0.742
		2.667	0.674		2.344	0.634		1.719	0.593		1.437	0.816
		2.416	0.653		2.215	0.666		1.658	0.577		1.584	0.732
		2.575	0.623		2.188	0.625		1.553	0.601		1.56	0.782
		2.402	0.677		2.041	0.629		1.574	0.552		1.582	0.721
		2.539	0.625		2.548	0.586		1.874	0.602		1.628	0.688
		2.419	0.697		2.257	0.656		1.57	0.528		1.639	0.87
		2.292	0.698		2.435	0.732		1.73	0.626		1.45	0.731
		2.579	0.698		2.197	0.602		1.754	0.577		1.648	0.844
		2.46	0.666		2.328	0.51		1.626	0.601		1.309	0.733
		2.313	0.703		2.464	0.629		1.734	0.52		1.561	0.89
		2.332	0.709		2.283	0.724		1.621	0.702		1.475	0.769
		2.638	0.688		2.241	0.664		1.581	0.72		1.454	0.763

### Sheet: Figure S14
	Figure S14
			Nematode species	N. ferruginous replicate 1 ( 20 million)	N. ferruginous replicate 2 (40 million)
			C. elegans	44.1718	25.7576
			C. briggsae	50.8772	26.5625
			C. remanei	28.125	4.91803
			C. tropicalis	10	1.75439
			O. tipulae	N/A	34.1837
			P. sp. 2	0	0.763359

### Sheet: Figure S16
	Figure S16
		Replicate 1		N2	AAIM-1( (kea28)	AAIM-1( (kea22)			Replicate 2		N2	T14E8.4 (kea28)	AAIM-1( (kea22)
				1.856	5.811	24.779					15.496	9.898	0
				38.43	0.688	28.263					10.773	3.808	0
				14.097	4.888	15.013					0.001	0.011	1.107
				43.761	8.586	10.207					42.274	0.08	0
				21.842	3.592	6.272					14.627	2.245	0
				61.651	12.954	14.423					40.229	0	0
				74.941	0.513	8.101					16.875	1.324	0
				27.377	10.214	21.032					21.852	24.434	0
				43.197	1.619	23.531					5.679	13.275	0
				48.444	13.181	25.96					15.004	0.877	0
				35.934	6.825	5.81					14.486	12.13	3.441
				30.966	22.112	1.503					28.095	0.075	0
				23.972	20.314	13.695					26.201	0.668	0
				28.946	4.256	7.254					8.162	15.491	0
				26.477	22.229	17.164					6.418	15.447	8.903
				51.425	1.197	8.843					18.992	0.442	2.358
				35.295	12.36	2.544					17.541	18.514	0.567
				24.404	6.137	1.878					7.502	0.76	0.235
				29.94	12.03							0.307	0.776
				29.588	7.24							0.736	0.696
				20.216								0	0.949
				36.955									0.156
													2.645
		R3		22.135	24.119	8.819
				11.892	20.515	12.422
				0.612	25.063	22.965
				14.644	0.477	0.92
				11.328	0	0.376
				11.528	3.936	1.535
				16.02	0.043	0.007
				35.689	1.069	11.119
				12.173	1.789	5.668
				21.885	0.424	0.128
				10.506	5.523	26.151
				24.297	1.102	7.783
				3.191	2.848	10.337
				25.151	8.419	0.018
				23.199	1.866	2.844
				9.612	0.0048	3.112
				7.038	1.039	9.564
				25.981	13.266	2.654
					0.432	0
						0
