## Supplemental table and data files for "Genomic and phenotypic evolution of nematode-infecting microsporidia": Table_S1_012323.xlsx

### Sheet: Sheet1
Table S1. Summary of microsporidia species and their hosts.
Microsporidia Species	strain	Host species	Host strain	Host (strain) used to cultivate spores for sequencing	Collection date	Collection location	Source	Accession	SRA
Enteropsectra breve	JUm2551	Oscheius tipulae	JU2551	Oscheius tipulae (JU2551)	2013	France	Zhang et al., PLOS Pathogens, 2016	JALPMN000000000	SRX19162179
Nematocida cider	AWRm77	Caenorhabditis sp. 8	AWR77	Caenorhabditis elegans (N2)	2017	USA: Stow, Massachusetts	This paper	JALPNA000000000	SRX19162173
Nematocida ferruginous	LUAm1	Caenorhabditis elegans	LUA1	Caenorhabditis elegans (N2)	2017	France: Santeuil	This paper	JALPMW000000000	SRX19162191
Nematocida ferruginous	LUAm2	Caenorhabditis elegans	LUA2	Caenorhabditis elegans (N2)	2017	France: Santeuil	This paper	JALPMV000000000	SRX19162192
Nematocida ferruginous	LUAm3	Caenorhabditis elegans	LUA3	Caenorhabditis elegans (N2)	2017	France: Vincenne	This paper	JALPMU000000000	SRX19162193
Nematocida homosporus	JUm1504	Oscheius tipulae	JU1504	Caenorhabditis elegans (N2)	2008	France	Zhang et al., PLOS Pathogens, 2016	JALPMZ000000000	SRX19162184
Nematocida major	JUm2507	Caenorhabditis briggsae	JU2507	Caenorhabditis briggsae (JU2507)	2013	Thailand	Zhang et al., PLOS Pathogens, 2016	JAKFRD000000000	SRX13790799
Nematocida minor	JUm1510	Oscheius tipulae	JU1510	Oscheius tipulae (JU1510)	2008	Czech Republic	Zhang et al., PLOS Pathogens, 2016	JALPNB000000000	SRX19162172
Nematocida botruosus	AWRm80	Panagrellus sp. 2	AWR80	Panagrellus sp. 2 (AWR80)	2018	Canada: Georgina, Ontario	This paper	JALPMX000000000	SRX19162190
Pancytospora epiphaga	JUm1396	Caenorhabditis brenneri	JU1396	Caenorhabditis brenneri (JU1396)	2008	Colombia	Zhang et al., PLOS Pathogens, 2016	JALPMT000000000	SRX19162194
Pancytospora philotis	JUm1505	Oscheius tipulae	JU1505	Oscheius tipulae (JU1505)	2008	France	Zhang et al., PLOS Pathogens, 2016	JALRLY000000000	SRX19162188
