## Supplemental table and data files for "Genomic and phenotypic evolution of nematode-infecting microsporidia": Table_S2_080922.xlsx

### Sheet: Sheet1
Table S2. Methods used to assemble each microsporidia genome.
Species	Strain	q30	minus-adapt	k=128 assembly	Blobtools	Blobtools parition	subsampling	Redundan	published ERTm1 filt*	size/cov filters*	ERTm1/2 assembly filt*	manual filtering
Nematocida botruosus	AWRm80	Y	Y	Y	Y	Y	N	Y	N	Y	N	N
Nematocida ferruginous	LUAm3	Y	Y	Y	Y	Y	N	Y	N	Y	Y	N
Nematocida ferruginous	LUAm2	Y	Y	Y	Y	Y	N	Y	Y	Y	Y	N
Nematocida major	JUm2507	Y	Y	Y	Y	Y	Y	Y	N	Y	Y	N
Nematocida homosporus	JUm1504**	Y	Y	Y	Y	Y	Y	Y	Y	Y	N	N
Nematocida cider	AWRm77	Y	Y	Y	Y	Y	N	Y	Y	Y	Y	Y
Pancytospora philotis	JUm1505	Y	Y	Y	Y	Y	N	Y	N	Y	Y	Y
Enteropsectra breve	JUm2551	Y	Y	Y	Y	Y	N	Y	N	Y	N	N
Nematocida minor	JUm1510	Y	Y	Y	Y	Y	Y	Y	Y	Y	Y	Y
Nematocida ferruginous	LUAm1	Y	Y	Y	Y	Y	Y	Y	Y	Y	Y	Y
Pancytospora epiphaga	JUm1396	N (q36)	Y	Y	Y	Y	Y	Y	Y	Y	Y	N
	*y/n based on whether anything got filtered out.
	**NHOMO was re-run entirely and includes a read mapping to ERTm1/2 step
