## Supplemental table and data files for "Genomic and phenotypic evolution of nematode-infecting microsporidia": Table_S4_080922.xlsx

### Sheet: Sheet1
Table S4. Summary of genome assembly statistics.
Species	Strain (assembly)	Total sequence length	Assembly gap length	Number of scaffolds	Scaffold N50	Scaffold L50	Proteins	% BUSCO complete	% BUSCO comp & dup	% BUSCO fragmented	% BUSCO missing
Enteropsectra breve	JUm2551	6010128	5969	645	19511	83	3531	89	2.9	5.8	5.2
Nematocida cider	AWRm77	3360485	1245	84	106050	13	2197	85.5	0.2	10.2	4.3
Nematocida ferruginous	LUAm2	3061781	1020	42	193165	6	2251	85.7	0.2	8.1	6.2
Nematocida ferruginous	LUAm1	3080649	119	53	186570	6	2269	85.1	0.2	8.3	6.6
Nematocida ferruginous	LUAm3	3091668	500	38	189581	6	2274	85.7	0.2	8.1	6.2
Nematocida botruosus	AWRm80	3169592	2027	45	301462	5	2159	86.5	0	7.9	5.6
Nematocida homosporus	JUm1504	4282079	338	183	65784	16	2544	84	0.2	11.2	4.8
Nematocida major	JUm2507	3786698	592	111	195657	7	2417	90.5	0.2	7.9	1.6
Nematocida minor	JUm1510	3742134	300	138	90449	12	2523	91.5	6.8	7.1	1.4
Pancytospora epiphaga	JUm1396	4576793	18104	961	12062	74	2966	79.7	0.4	10.8	9.5
Pancytospora philotis	JUm1505	4224455	2225	275	53324	25	2836	86.1	2.9	7.7	6.2
