## Supplemental table and data files for "Genomic and phenotypic evolution of nematode-infecting microsporidia": Table_S5_080922.xlsx

### Sheet: Sheet1
Table S5. List of genome assemblies used.
Species	Assembly_name	GenBank_assembly
Encephalitozoon romaleae	ASM28003v2	GCA_000280035.2
Encephalitozoon hellem	ASM27781v3	GCA_000277815.3
Encephalitozoon intestinalis	ASM14646v1	GCA_000146465.1
Encephalitozoon cuniculi	ASM9122v1	GCA_000091225.1
Ordospora colligata	ASM80326v1	GCA_000803265.1
Nosema ceranae	ASM98816v1	GCA_000988165.1
Nosema apis	NapisBRLv01	GCA_000447185.1
Nosema bombycis	NosBomCQ1_v1.0	GCA_000383075.1
Enterocytozoon bieneusi	ASM20948v1	GCA_000209485.1
Enterospora canceri	ASM208791v1	GCA_002087915.1
Enterocytozoon hepatopenaei	ASM208167v1	GCA_002081675.1
Hepatospora eriocheir	ASM208788v1	GCA_002087885.1
Vittaforma corneae	Vitt_corn_V1	GCA_000231115.1
Trachipleistophora hominis	ASM31613v1	GCA_000316135.1
Vavraia culicis	Vavr_culi_floridensis_V1	GCA_000192795.1
Pseudoloma neurophilia	ASM143216v1	GCA_001432165.1
Spraguea lophii	Sprlop1.0	GCA_000430065.1
Edhazardia aedis	Edha_aedis_V4b	GCA_000230595.3
Anncaliia algerae	Annc_alge_insect_USDA_JJB_V2	GCA_000385875.2
Nematocida displodere	ASM164239v1	GCA_001642395.1
Metchnikovella incurvata	ASM360039v1	GCA_003600395.1
Amphiamblys sp. WSBS2006	ASM187567v1	GCA_001875675.1
Mitosporidium daphniae	UGP1.1	GCA_000760515.2
Paramicrosporidium saccamoebae	KSL3_v6	GCA_002794465.1
Rozella allomycis	Rozella_k41_t100	GCA_000442015.1
Nematocida ironsii	ASM164241v1	GCA_001642415.1
Nematocida ausubeli	Nema_parisii_ERTm2_V1	GCA_000250695.1
Nematocida parisii	Nema_parisii_ERTm1_V3	GCA_000250985.1
Tubulinosema ratisbonensis	ASM400015v1	GCA_004000155.1
Hamiltosporidium magnivora	BEOM2 v1	GCA_004325065.1
Hamiltosporidium tvaerminnensis	ILG3 v1	GCA_004325075.1
Thelohania contejeani	ASM1480555v1	GCA_014805555.1
Cucumispora dikerogammari	ASM1480570v1	GCA_014805705.1
Nosema granulosis	ASM1583224v1	GCA_015832245.1
Dictyocoela roeselum	ASM1625598v1	GCA_016255985.1
Dictyocoela muelleri	ASM1625607v1	GCA_016256075.1
