## Supplemental table and data files for "Genomic and phenotypic evolution of nematode-infecting microsporidia": Table_S6_080922.xlsx

### Sheet: Sheet1
Table S6. RNAi pathway proteins in Pancytospora and Enteropsectra.
Species (strain)	Protein in the RNAi pathway	Accession	Sequence
Enteropsectra breve (JUm2551)	Dicer	KAI5149603.1	>KAI5149603.1 endoribonuclease Dicer [Enteropsectra breve] MSTAQHHATAENKAIIEISADTNSEIKHDTNNYTSNRGIRTASSSTNNIEFEPWCSRTNDVIRDIASEFK VLVVVSSKLPPDISALCSVLDIHGFMYLSWIHQLENTASYDVVIFSISNISPSFAHAFHQNSYKKVLFFL QNDKNKEYILFQPSKISEIRLECDSRVDTELSESFLDDTTTDSSSIFANLNASSEINGLKLRHGKNTVFL SKRSIKRLSAMPDKDAFSCVLQDNTFLPGFKKYIYSNWEMRSIHSLLEKYMQLDDNAYDIVNESESDDAL LGKYVFSELSVPCTNANLFPVNNAHSILINLLNTIKTAFEAKYLFIRTIPMDFCHK…
Enteropsectra breve (JUm2551)	Argonaute	KAI5153268.1	>KAI5153268.1 eukaryotic translation initiation factor 2C [Enteropsectra breve] MQRGYSDNRSDNRGDYRGDSRGGRGGSYPPRRDGPPRPRAPAITEVTPITVTSNLYKYTGKSVALHQYFV SFTPEILRKSIEGKFKMMAEENNFKETYAFDGNNMLVSPNKFKDTTFTREMRDGELICKIEYKSTYDMSD KSVDLSMLNQCLEVVLRSFQRKNFYVEKRKMISPSTQPFDLSSELEIKPGLVGVMKPTISGFYLNLDMVY AVFYKPMKLIDLVTDLADRNYRMRSAPDAGHEFYGSLQRLLGNIRLRTNHRERNMSFKVSGIHDADATKV TFENEDKTSTSVADYFAKTYKSLNYKNLPLLIIKR…
Enteropsectra breve (JUm2551)	RNA-dependent RNA polymerase	KAI5149002.1	>KAI5149002.1 RNA-dependent RNA polymerase [Enteropsectra breve] MLADKIRSNIFSSQIGKNDKITATILQMVEKDMAIYYNSPLIAMALLKEWESLVYKSSNSLCFVIVSDRN YKNYFKYFYKTSGSYSELKQRSTKRKYFVSLSEFSEILTPADIPEIATVVFFDVEEVDHLMELLSLQAAK LQAVAHKHMITSIPELFSRCYAVDKSYFSYCIPPRCKNTFYKEYFSNSEIIYHSLFGENTAQSKNVPMEI QKIYNDADPDLDFSSSFVDMLAKGLASSAETHRAHYFAAQLLKNDIFFGPLFHKVFNIDICFISEKLLFL TSLIRDLEAEHVVLYAYDINTVRIIYSALCHWLGVLVKQINLPEDPYFSW…
Pancytospora epiphaga (JUm1396)	Dicer	KAI5171469.1	>KAI5171469.1 hypothetical protein PAEPH01_1653, partial [Pancytospora epiphaga] GGKYGQLKSVEPLENNPGPNSEAQIVSTTSIADLINIENEYLDYWRIQTVTIGDTSFPSIASVQLALCIF QEIKQSLEKIFVFISTCNCSITDDDVNETAEVNFPMFGIKITCEKAVLKKDRTNLCHIEVLKALYEKDVL DEHLSVNDQVLFSLPTINKMLMHAYNTTDLKAINEIRLSNISGNEALSYDRIMMEIDGKVELCRSNDEQA GFAKFKKQHMIDFPSFPFNGSYEKSVGSPPVPTAQLYLSRIEELYRKIPENLLKLSEELALYVFNKGRTG ILCTPSFDTYSGVGRHGNPIEITKKGTYKPTPEQ…
Pancytospora epiphaga (JUm1396)	Argonaute	KAI5169234.1	>KAI5169234.1 eukaryotic translation initiation factor 2C [Pancytospora epiphaga] MSGYRGERRDTRGPPPRKPTVPSVTKPTPCNVVTNMYKYKGSNIILHAYKVTATPEIHRNNLFTRFMSIA KENGFNETFAFDGVSILVSPKKFGKVELKAPIHNGEQIIAVEYMNSYAMDDPNVDMSMLIQCVEVVTRFY QRQRFFVEKKKMISVDSHPVDLTPGIQVIPGLTTTFKSTRLGFCLNLDMVYGVFFKPGDLLDFIRDLMDK QGGGRYSSSLPECGSTFYNDFERCIKNIRLTTTHRERNPSFKVSGILNKAASSVEFEVDGEKMTVAAYFA KTYRPLKHPNLPLIVIKKRELTIYMPMEVCRIL…
Pancytospora epiphaga (JUm1396)	RNA-dependent RNA polymerase	KAI5169371.1	>KAI5169371.1 RNA-dependent RNA polymerase [Pancytospora epiphaga] MTEDFVNQLSLADLRSYIGERLRNINNQISNNILLISKQNILVYAPNLLHQILILRTLDSLFPYKMTVTV ITEEPFQQVEFDFEHSNIQFFTFQTYNLEMIGSFKVILLWNIKRVSGITEISKIVGVSKNKSVVMATVSS PLVFLKYYEQSSEKPYILPVPVILSQTNLTSLTAPLKPIFYQKFGALPEHFDLLKSLGNSDGSLLKGLFE PLLDISKHGNIYRSEKLESLKNLLIYYSGNSVVIYVGSARDSQTLNSILMCWNRSFGVDTRSIRIIYNPE NLGKVDRADILLLFDFVLIDFISEVYVITTKEEWEMLLESISIDDRIE…
Pancytospora philotis (JUm1505)	Dicer	KAI4292068.1	>KAI4292068.1 endoribonuclease Dicer [Pancytospora philotis] MALQILPIQKDCNARILSLAAGKKALLVSTDACTHMADGMEYMDMNAFNVRSWRRSLRLKNYDTVIFKVN VVTDGFVHAFHTHRHSDMHAFLGRAADGARLHYAEEPRHRIICVDEEDPVCDGFCAERLPGASFYDSFCA AYIRRYIASNPHRQTAIIAKGQALCADSGQRTGNSTAFVLDLDAPLDGAKFDELYFFARVDVASDFAAIG RKIELAKPHRSFLEIPAVRVGAAEFPHQSAQQVLLSVLNDTKVALEEHSLFLRSIAYSIISDTPAELVIH HPLFRITVKSDCTIKKKDRLNSCSLKLLTELFNRGFIDDTLSPLLPRLRELPAV…
Pancytospora philotis (JUm1505)	Argonaute	KAI4291687.1	>KAI4291687.1 eukaryotic translation initiation factor 2C [Pancytospora philotis] MGDYNRGRPRDGGRDGGRDGGRGPPPRRPPVPSVTAPTPCDVTVNLYRYTGQSLLLHAYAVTFEPEVHRN GTFSVFMRMVREKGFNEQFAYDGVATLVSRNKFPDTALEVEFGTRAQRVRIEYKNSYDMADNHVDVARFV NAAEVVTQFSQRQDCYVEKGRMVSPVARPTPLDGGLDVMAGLTGVLKMTSEYGLCMNLDLCFGVFLRPVG LIELAEEMLEKRNRGSRYGSSQARLPDAGDSFYDTMDRCLKNARLETTHRDKPMSFKASGILNKPATSVE FEIEGVKMTVAEYFGKTYKPLRYPQLPLVVVKK…
Pancytospora philotis (JUm1505)	RNA-dependent RNA polymerase	KAI4293334.1	>KAI4293334.1 RNA-dependent RNA polymerase, partial [Pancytospora philotis] MHSDKPGAVTIVSENREDVLARMPAPDPLLGSLLRRALEQETCVYCPCPQLIVKFLEELVRLFEDPSKIG IVTEDGLMVAAEAGAETPASQGYLRCNLPKCLKKVWTLSALATAPLSQLSCVVFYGIEDILALEARIEAT GALLHGVMFKTAVTACPSAFRAYLLRSRAKYFSCVLSEFTVQHSYGGFLRAATVVGYAPFGSRPADAEME QKVLAVPIRAQLVNELVSMLKRNVFDSGPFENLLGFQYISEKLVRLREIVAASGGQPLVIYVSGKKDRGI LATIVQRWVAALEPAVSVCAARVPSSAHTISIVDSIPAQ…
