## Supplemental table and data files for "Genomic and phenotypic evolution of nematode-infecting microsporidia": Table_S8_080922.xlsx

### Sheet: Sheet1
Table S8. NemLGF26 proteins present in other microsporidia species.
protein	genome	e-value
TBT97384.1	Hamiltosporidium magnivora	0.00063
KAG0420182.1	Dictyocoela roeselum	2.1e-05
NP_584533.1	Encephalitozoon cuniculi	5.7e-20
NP_597132.1	Encephalitozoon cuniculi	8.1e-20
XP_965847.1	Encephalitozoon cuniculi	8.1e-20
XP_965987.1	Encephalitozoon cuniculi	8.1e-20
NP_585918.1	Encephalitozoon cuniculi	1.1e-18
NP_597521.1	Encephalitozoon cuniculi	1.7e-17
NP_584679.1	Encephalitozoon cuniculi	5.2e-17
NP_597133.1	Encephalitozoon cuniculi	5.6e-17
XP_965848.1	Encephalitozoon cuniculi	5.6e-17
XP_965986.1	Encephalitozoon cuniculi	5.6e-17
NP_584851.1	Encephalitozoon cuniculi	1.9e-16
NP_586311.1	Encephalitozoon cuniculi	1.9e-16
NP_597511.1	Encephalitozoon cuniculi	1.9e-16
NP_585925.1	Encephalitozoon cuniculi	1.4e-15
NP_585760.1	Encephalitozoon cuniculi	1.6e-15
NP_586298.1	Encephalitozoon cuniculi	5.6e-15
NP_585764.1	Encephalitozoon cuniculi	1.3e-14
NP_585919.1	Encephalitozoon cuniculi	2.7e-13
NP_586309.1	Encephalitozoon cuniculi	5.3e-13
NP_586116.1	Encephalitozoon cuniculi	8.1e-13
NP_586117.1	Encephalitozoon cuniculi	8.1e-13
NP_584532.1	Encephalitozoon cuniculi	5.3e-12
NP_584852.1	Encephalitozoon cuniculi	7.1e-12
NP_584535.1	Encephalitozoon cuniculi	2.4e-11
NP_585935.1	Encephalitozoon cuniculi	3.4e-11
NP_597134.1	Encephalitozoon cuniculi	5.6e-11
XP_965849.1	Encephalitozoon cuniculi	5.6e-11
XP_965985.1	Encephalitozoon cuniculi	5.6e-11
NP_585765.1	Encephalitozoon cuniculi	2.3e-09
NP_585933.1	Encephalitozoon cuniculi	9.1e-08
XP_955756.1	Encephalitozoon cuniculi	9.1e-08
XP_003073124.1	Encephalitozoon intestinalis	1.4e-12
XP_003887510.1	Encephalitozoon hellem	3.4e-20
XP_003887197.1	Encephalitozoon hellem	4.9e-14
XP_003888028.1	Encephalitozoon hellem	5.1e-11
XP_003888030.1	Encephalitozoon hellem	1.7e-06
XP_003886882.1	Encephalitozoon hellem	7.5e-05
XP_003888259.1	Encephalitozoon hellem	0.00022
NEMIN01_0248	Nematocida minor	6.9e-07
